# Growth-laws and invariants from ribosome biogenesis in lower Eukarya

**DOI:** 10.1101/2020.08.26.268680

**Authors:** Sarah Kostinski, Shlomi Reuveni

**Affiliations:** School of Chemistry, The Center for Physics and Chemistry of Living Systems, & The Mark Ratner Institute for Single Molecule Chemistry, Tel Aviv University, Tel Aviv 6997801, Israel; The Raymond and Beverly Sackler Center for Computational Molecular and Materials Science, Tel Aviv University, Tel Aviv 6997801, Israel

## Abstract

Eukarya and Bacteria are the most evolutionarily distant domains of life, which is reflected by differences in their cellular structure and physiology. For example, Eukarya feature membrane-bound organelles such as nuclei and mitochondria, whereas Bacteria have none. The greater complexity of Eukarya renders them difficult to study from both an experimental and theoretical perspective. However, encouraged by a recent experimental result showing that budding yeast (a unicellular eukaryote) obeys the same proportionality between ribosomal proteome fractions and cellular growth rates as Bacteria, we derive a set of relations describing eukaryotic growth from first principles of ribosome biogenesis. We recover the observed ribosomal protein proportionality, and then continue to obtain two growth-laws for the number of RNA polymerases synthesizing ribosomal RNA per ribosome in the cell. These growth-laws, in turn, reveal two invariants of eukaryotic growth, i.e. quantities predicted to be conserved by Eukarya regardless of growth conditions. The invariants, which are the first of their kind for Eukarya, clarify the coordination of transcription and translation kinetics as required by ribosome biogenesis, and link these kinetic parameters to cellular physiology. We demonstrate application of the relations to the yeast *S. cerevisiae* and find the predictions to be in good agreement with currently available data. We then outline methods to quantitatively deduce several unknown kinetic and physiological parameters. The analysis is not specific to *S. cerevisiae* and can be extended to other lower (unicellular) Eukarya when data become available. The relations may also have relevance to certain cancer cells which, like bacteria and yeast, exhibit rapid cell proliferation and ribosome biogenesis.
