## Supplemental data sheets for "Growth-laws and invariants from ribosome biogenesis in lower Eukarya"

### Sheet: Ribosomal protein subunits
Saccharomyces cerevisiae, data from SGD database. Includes both the A and B paralogs, e.g. RPS0A and RPS0B.
	Name	Systematic Name	# of amino acids	Molecular weight (Da)
Small subunit	RPS0A	YGR214W	252	28006.5
	RPS0B	YLR048W	252	27945.6
	RPS1A	YLR441C	255	28763.9
	RPS1B	YML063W	255	28832.9
	RPS2	YGL123W	254	27470.3
	RPS3	YNL178W	240	26510.1
	RPS4A	YJR145C	261	29432.7
	RPS4B	YHR203C	261	29432.7
	RPS5	YJR123W	225	25040.9
	RPS6A	YPL090C	236	27023.9
	RPS6B	YBR181C	236	27023.9
	RPS7A	YOR096W	190	21632.5
	RPS7B	YNL096C	190	21646.6
	RPS8A	YBL072C	200	22517.2
	RPS8B	YER102W	200	22517.2
	RPS9A	YPL081W	197	22456.2
	RPS9B	YBR189W	195	22313.1
	RPS10A	YOR293W	105	12741.6
	RPS10B	YMR230W	105	12741.6
	RPS11A	YDR025W	156	17775.3
	RPS11B	YBR048W	156	17775.3
	RPS12	YOR369C	143	15461.8
	RPS13	YDR064W	151	17045.2
	RPS14A	YCR031C	137	14549
	RPS14B	YJL191W	138	14661.1
	RPS15	YOL040C	142	16017.2
	RPS16A	YMR143W	143	15863.7
	RPS16B	YDL083C	143	15863.7
	RPS17A	YML024W	136	15805.7
	RPS17B	YDR447C	136	15820.7
	RPS18A	YDR450W	146	17049.9
	RPS18B	YML026C	146	17049.9
	RPS19A	YOL121C	144	15923.4
	RPS19B	YNL302C	144	15897.3
	RPS20	YHL015W	121	13912.2
	RPS21A	YKR057W	87	9745
	RPS21B	YJL136C	87	9759
	RPS22A	YJL190C	130	14635.3
	RPS22B	YLR367W	130	14635.3
	RPS23A	YGR118W	145	16061.2
	RPS23B	YPR132W	145	16061.2
	RPS24A	YER074W	135	15348.1
	RPS24B	YIL069C	135	15348.1
	RPS25A	YGR027C	108	12055.5
	RPS25B	YLR333C	108	12025.5
	RPS26A	YGL189C	119	13527.3
	RPS26B	YER131W	119	13470.2
	RPS27A	YKL156W	82	8885.6
	RPS27B	YHR021C	82	8871.5
	RPS28A	YOR167C	67	7597
	RPS28B	YLR264W	67	7570
	RPS29A	YLR388W	56	6669.9
	RPS29B	YDL061C	56	6735.9
	RPS30A	YLR287C-A	63	7134.7
	RPS30B	YOR182C	63	7134.7
	RPS31	YLR167W	152	17234.5
Sum of A paralogs in small subunit			4978	559893
Sum of B paralogs in small subunit			4977	559825
Large subunit	RPL1A	YPL220W	217	24502.1
	RPL1B	YGL135W	217	24502.1
	RPL2A	YFR031C-A	254	27437.1
	RPL2B	YIL018W	254	27437.1
	RPL3	YOR063W	387	43798.5
	RPL4A	YBR031W	362	39126.9
	RPL4B	YDR012W	362	39096.8
	RPL5	YPL131W	297	33713.1
	RPL6A	YML073C	176	19980.8
	RPL6B	YLR448W	176	20004.8
	RPL7A	YGL076C	244	27662.7
	RPL7B	YPL198W	244	27720.8
	RPL8A	YHL033C	256	28150.2
	RPL8B	YLL045C	256	28137.3
	RPL9A	YGL147C	191	21580.3
	RPL9B	YNL067W	191	21667.5
	RPL10	YLR075W	221	25382.9
	RPL11A	YPR102C	174	19732
	RPL11B	YGR085C	174	19762
	RPL12A	YEL054C	165	17828.9
	RPL12B	YDR418W	165	17828.9
	RPL13A	YDL082W	199	22580.6
	RPL13B	YMR142C	199	22550.5
	RPL14A	YKL006W	138	15186.4
	RPL14B	YHL001W	138	15172.4
	RPL15A	YLR029C	204	24463.9
	RPL15B	YMR121C	204	24463.9
	RPL16A	YIL133C	199	22228.6
	RPL16B	YNL069C	198	22277.6
	RPL17A	YKL180W	184	20572.9
	RPL17B	YJL177W	184	20574.9
	RPL18A	YOL120C	186	20593.7
	RPL18B	YNL301C	186	20593.7
	RPL19A	YBR084C-A	189	21736.8
	RPL19B	YBL027W	189	21736.8
	RPL20A	YMR242C	172	20457.1
	RPL20B	YOR312C	172	20457.1
	RPL21A	YBR191W	160	18262.6
	RPL21B	YPL079W	160	18294.7
	RPL22A	YLR061W	121	13692.5
	RPL22B	YFL034C-A	122	13825.7
	RPL23A	YBL087C	137	14485.3
	RPL23B	YER117W	137	14485.3
	RPL24A	YGL031C	155	17647.1
	RPL24B	YGR148C	155	17581
	RPL25	YOL127W	142	15775.9
	RPL26A	YLR344W	127	14252
	RPL26B	YGR034W	127	14252
	RPL27A	YHR010W	136	15551.6
	RPL27B	YDR471W	136	15525.5
	RPL28	YGL103W	149	16741.9
	RPL29	YFR032C-A	59	6685
	RPL30	YGL030W	105	11423.5
	RPL31A	YDL075W	113	12962.3
	RPL31B	YLR406C	113	12976.4
	RPL32	YBL092W	130	14794.7
	RPL33A	YPL143W	107	12170.4
	RPL33B	YOR234C	107	12184.4
	RPL34A	YER056C-A	121	13664.5
	RPL34B	YIL052C	121	13666.5
	RPL35A	YDL191W	120	13932.9
	RPL35B	YDL136W	120	13932.9
	RPL36A	YMR194W	100	11144.5
	RPL36B	YPL249C-A	100	11155.6
	RPL37A	YLR185W	88	9872.7
	RPL37B	YDR500C	88	9890.7
	RPL38	YLR325C	78	8840.7
	RPL39	YJL189W	51	6358.9
	RPL40A	YIL148W	128	14568.3
	RPL40B	YKR094C	128	14568.3
	RPL41A	YDL184C	25	3354.4
	RPL41B	YDL133C-A	25	3354.4
	RPL42A	YNL162W	106	12239
	RPL42B	YHR141C	106	12239
	RPL43A	YPR043W	92	10108.2
	RPL43B	YJR094W-A	92	10108.2
	RPP0	YLR340W	312	33701.4
	RPP1A	YDL081C	106	10889.9
	RPP1B	YDL130W	106	10650.6
	RPP2A	YOL039W	106	10728.7
	RPP2B	YDR382W	110	11035.1
Sum of A paralogs in large subunit			7489	840564
Sum of B paralogs in large subunit			7493	840927
Total (A variants)			12467	1.40046e+06
Total (B variants)			12470	1.40075e+06
Avg mass of an amino acid in ribosome (A paralogs)				112.333
Avg mass of an amino acid in ribosome (B paralogs)				112.33

### Sheet: RNAP I,II,III protein subunits
Saccharomyces cerevisiae data from SGD database.
red denotes subunits unique to RNAP I	RNA polymerase I subunits (14 in total)	Systematic name	# of amino acids		Molecular weight (Da)
	RPA190 (A190, RRN1)	YOR341W	1664		186427
	RPA135 (A135, RPA2, RRN2, SRP3)	YPR010C	1203		135744
	RPC40 (RPC5, RPAC1, AC40)	YPR110C	335		37679
	RPA14 (A14)	YDR156W	137		14581.3
	RPB5 (ABC27, RPABC1)	YBR154C	215		25085.4
	RPO26 (ABC23, RPB6, RPABC2)	YPR187W	155		17894.9
	RPA43 (A43)	YOR340C	326		36203.2
	RPB8 (ABC14.5, RPABC3)	YOR224C	146		16504.6
	RPA12 (RRN4, A12.2)	YJR063W	125		13662.8
	RPB10 (ABC10-beta, RPABC5)	YOR210W	70		8278.8
	RPC19 (AC19, RPAC2)	YNL113W	142		16130.9
	RPC10 (RPB12, ABC10-alpha, RPABC4)	YHR143W-A	70		7723.1
	RPA49 (A49)	YNL248C	415		46668.3
	RPA34 (A34.5, CST21)	YJL148W	233		26879.7
	Total sum		5236		589463
blue denotes subunits unique to RNAP III	RNA polymerase III subunits (17 in total)		# of amino acids		Molecular weight (Da)
	RPO31 (RPC1, C160, RPC160)	YOR116C	1460		162314
	RET1 (RPC2, PDS2, RPC128, C128)	YOR207C	1149		129466
	RPC40 (RPC5, RPAC1, AC40)	YPR110C	335		37679
	RPC17 (C17)	YJL011C	161		18592.3
	RPB5 (RPABC1, ABC27)	YBR154C	215		25085.4
	RPO26 (RPABC2, ABC23, RPB6)	YPR187W	155		17894.9
	RPC25 (YKL1, C25)	YKL144C	212		24313.9
	RPB8 (RPABC3, ABC14.5)	YOR224C	146		16504.6
	RPC11 (C11)	YDR045C	110		12509.3
	RPB10 (ABC10-beta, RPABC5)	YOR210W	70		8278.8
	RPC19 (AC19, RPAC2)	YNL113W	142		16130.9
	RPC10 (RPABC4, ABC10-alpha, RPB12)	YHR143W-A	70		7723.1
	RPC37 (C37)	YKR025W	282		32109.3
	RPC53 (RPC4, C53)	YDL150W	422		46671.1
	RPC82 (RPC80, RPC3, C82)	YPR190C	654		74013.7
	RPC34 (C34)	YNR003C	317		36126.5
	RPC31 (ACP2, RPC8, C31)	YNL151C	251		27695.1
	Total sum		6151		693109
green denotes subunits unique to RNAP II	RNA polymerase II subunits (12 in total)		# of amino acids		Molecular weight (Da)
	RPB1 (RPO21, RPB220, SUA8, B220)	YDL140C	1733		191570
	RPB2 (B150, RPB150, RPO22, SIT2, SOH2)	YOR151C	1224		138736
	RPB3 (B44)	YIL021W	318		35274.8
	RPB4 (CTF15, B32)	YJL140W	221		25397.4
	RPB5 (RPABC1, ABC27)	YBR154C	215		25085.4
	RPO26 (RPABC2, ABC23, RPB6)	YPR187W	155		17894.9
	RPB7 (B16)	YDR404C	171		19059.2
	RPB8 (RPABC3, ABC14.5)	YOR224C	146		16504.6
	RPB9 (B12.6, SHI, SSU73)	YGL070C	122		14289.4
	RPB10 (ABC10-beta, RPABC5)	YOR210W	70		8278.8
	RPB11 (B12.5)	YOL005C	120		13612.6
	RPC10 (RPABC4, ABC10-alpha, RPB12)	YHR143W-A	70		7723.1
	Total sum		4565		513427

### Sheet: tRNA lengths
Saccharomyces cerevisiae, data from SGD database.
	tRNA gene	Length (nt)	Introns (nt)	Length, including introns (nt)
	CDC65	72		72
	EMT1	73		73
	EMT2	73		73
	EMT3	73		73
	EMT4	73		73
	EMT5	73		73
	HSX1	72		72
	IMT1	72		72
	IMT2	72		72
	IMT3	72		72
	IMT4	72		72
	SOE1	72		72
	SUF1	72		72
	SUF10	72		72
	SUF11	72	30	102
	SUF16	71		71
	SUF17	71		71
	SUF2	72		72
	SUF20	71		71
	SUF23	71		71
	SUF3	72		72
	SUF4	72		72
	SUF5	72		72
	SUF6	72		72
	SUF7	72	31	103
	SUF8	72	31	103
	SUF9	72	31	103
	SUP11	75	14	89
	SUP16	82		82
	SUP17	82		82
	SUP19	82		82
	SUP2	75	14	89
	SUP3	75	14	89
	SUP4	75	14	89
	SUP5	75	14	89
	SUP51	84		84
	SUP53	82	32	114
	SUP54	82	32	114
	SUP56	82	32	114
	SUP6	75	14	89
	SUP61	82	19	101
	SUP7	75	14	89
	SUP8	75	14	89
	TGA1	73		73
	TRN1	72	31	103
	TRR4	72		72
	TRT2	72		72
	tA(AGC)D	73		73
	tA(AGC)F	73		73
	tA(AGC)G	73		73
	tA(AGC)H	73		73
	tA(AGC)J	73		73
	tA(AGC)K1	73		73
	tA(AGC)K2	73		73
	tA(AGC)L	73		73
	tA(AGC)M1	73		73
	tA(AGC)M2	73		73
	tA(AGC)P	73		73
	tA(UGC)E	73		73
	tA(UGC)G	73		73
	tA(UGC)L	73		73
	tA(UGC)O	73		73
	tC(GCA)B	72		72
	tC(GCA)G	72		72
	tC(GCA)P1	72		72
	tC(GCA)P2	72		72
	tD(GUC)B	72		72
	tD(GUC)D	72		72
	tD(GUC)G1	72		72
	tD(GUC)G2	72		72
	tD(GUC)I1	72		72
	tD(GUC)I2	72		72
	tD(GUC)J1	72		72
	tD(GUC)J2	72		72
	tD(GUC)J3	72		72
	tD(GUC)J4	72		72
	tD(GUC)K	72		72
	tD(GUC)L1	72		72
	tD(GUC)L2	72		72
	tD(GUC)M	72		72
	tD(GUC)N	71		71
	tD(GUC)O	72		72
	tE(CUC)D	72		72
	tE(CUC)I	72		72
	tE(UUC)B	72		72
	tE(UUC)C	72		72
	tE(UUC)E1	72		72
	tE(UUC)E2	72		72
	tE(UUC)E3	72		72
	tE(UUC)G2	72		72
	tE(UUC)G3	72		72
	tE(UUC)I	72		72
	tE(UUC)J	72		72
	tE(UUC)K	72		72
	tE(UUC)L	72		72
	tE(UUC)M	72		72
	tE(UUC)P	72		72
	tF(GAA)B	73	18	91
	tF(GAA)D	73	19	92
	tF(GAA)F	73	19	92
	tF(GAA)G	73	19	92
	tF(GAA)H1	73	19	92
	tF(GAA)H2	73	19	92
	tF(GAA)M	73	18	91
	tF(GAA)N	73	18	91
	tF(GAA)P1	73	19	92
	tF(GAA)P2	73	19	92
	tG(GCC)B	71		71
	tG(GCC)D1	71		71
	tG(GCC)D2	71		71
	tG(GCC)E	71		71
	tG(GCC)F2	71		71
	tG(GCC)G1	71		71
	tG(GCC)G2	71		71
	tG(GCC)J1	71		71
	tG(GCC)M	71		71
	tG(GCC)O1	71		71
	tG(GCC)P1	71		71
	tG(GCC)P2	71		71
	tH(GUG)E1	72		72
	tH(GUG)E2	72		72
	tH(GUG)G1	72		72
	tH(GUG)G2	72		72
	tH(GUG)H	72		72
	tH(GUG)K	72		72
	tH(GUG)M	72		72
	tI(AAU)B	74		74
	tI(AAU)D	74		74
	tI(AAU)E1	74		74
	tI(AAU)E2	74		74
	tI(AAU)G	74		74
	tI(AAU)I1	74		74
	tI(AAU)I2	74		74
	tI(AAU)L1	74		74
	tI(AAU)L2	74		74
	tI(AAU)N1	74		74
	tI(AAU)N2	74		74
	tI(AAU)P1	74		74
	tI(AAU)P2	74		74
	tI(UAU)D	73	60	133
	tI(UAU)L	73	60	133
	tK(CUU)C	73		73	small part imported to mitochondria
	tK(CUU)D1	73		73	small part imported to mitochondria
	tK(CUU)D2	73		73	small part imported to mitochondria
	tK(CUU)E1	73		73	small part imported to mitochondria
	tK(CUU)E2	73		73	small part imported to mitochondria
	tK(CUU)F	73		73	small part imported to mitochondria
	tK(CUU)G1	73		73	small part imported to mitochondria
	tK(CUU)G2	73		73	small part imported to mitochondria
	tK(CUU)G3	73		73	small part imported to mitochondria
	tK(CUU)I	73		73	small part imported to mitochondria
	tK(CUU)J	73		73	small part imported to mitochondria
	tK(CUU)K	73		73	small part imported to mitochondria
	tK(CUU)M	73		73	small part imported to mitochondria
	tK(CUU)P	73		73	small part imported to mitochondria
	tK(UUU)D	73	23	96
	tK(UUU)G1	73	23	96
	tK(UUU)G2	73	23	96
	tK(UUU)K	73	23	96
	tK(UUU)L	73	23	96
	tK(UUU)O	73	23	96
	tK(UUU)P	73	23	96
	tL(CAA)D	82	33	115
	tL(CAA)G1	82	32	114
	tL(CAA)G3	82	32	114
	tL(CAA)K	82	32	114
	tL(CAA)L	82	33	115
	tL(CAA)M	82	32	114
	tL(CAA)N	82	32	114
	tL(GAG)G	82		82
	tL(UAA)B1	84		84
	tL(UAA)B2	84		84
	tL(UAA)D	84		84
	tL(UAA)K	84		84
	tL(UAA)L	84		84
	tL(UAA)N	84		84
	tL(UAG)J	82	19	101
	tL(UAG)L1	82	19	101
	tL(UAG)L2	82	19	101
	tM(CAU)C	72		72
	tN(GUU)C	74		74
	tN(GUU)F	74		74
	tN(GUU)G	74		74
	tN(GUU)K	74		74
	tN(GUU)L	74		74
	tN(GUU)N1	74		74
	tN(GUU)N2	74		74
	tN(GUU)O1	74		74
	tN(GUU)O2	74		74
	tN(GUU)P	74		74
	tP(UGG)L	72	31	103
	tP(UGG)N1	72	31	103
	tP(UGG)N2	72	31	103
	tP(UGG)O1	72	30	102
	tP(UGG)O3	72	33	105
	tQ(UUG)B	72		72
	tQ(UUG)C	72		72
	tQ(UUG)D1	72		72
	tQ(UUG)D2	72		72
	tQ(UUG)D3	72		72
	tQ(UUG)E1	72		72
	tQ(UUG)E2	72		72
	tQ(UUG)H	72		72
	tQ(UUG)L	72		72
	tR(ACG)D	73		73
	tR(ACG)E	73		73
	tR(ACG)J	73		73
	tR(ACG)K	73		73
	tR(ACG)L	73		73
	tR(ACG)O	73		73
	tR(UCU)B	72		72
	tR(UCU)D	72		72
	tR(UCU)E	72		72
	tR(UCU)G1	72		72
	tR(UCU)G2	72		72
	tR(UCU)G3	72		72
	tR(UCU)J1	72		72
	tR(UCU)J2	72		72
	tR(UCU)K	72		72
	tR(UCU)M1	72		72
	tR(UCU)M2	72		72
	tS(AGA)A	82		82
	tS(AGA)B	82		82
	tS(AGA)D1	82		82
	tS(AGA)D2	82		82
	tS(AGA)D3	83		83
	tS(AGA)E	82		82
	tS(AGA)G	82		82
	tS(AGA)H	82		82
	tS(AGA)J	82		82
	tS(AGA)L	82		82
	tS(AGA)M	82		82
	tS(GCU)F	82	19	101
	tS(GCU)O	82	19	101
	tT(AGU)B	73		73
	tT(AGU)C	73		73
	tT(AGU)D	73		73
	tT(AGU)H	73		73
	tT(AGU)I1	73		73
	tT(AGU)I2	73		73
	tT(AGU)J	73		73
	tT(AGU)N1	73		73
	tT(AGU)N2	73		73
	tT(AGU)O1	73		73
	tT(AGU)O2	73		73
	tT(UGU)G1	72		72
	tT(UGU)G2	72		72
	tT(UGU)H	72		72
	tT(UGU)P	72		72
	tV(AAC)E1	74		74
	tV(AAC)E2	74		74
	tV(AAC)G1	74		74
	tV(AAC)G2	74		74
	tV(AAC)G3	74		74
	tV(AAC)H	74		74
	tV(AAC)J	74		74
	tV(AAC)K1	74		74
	tV(AAC)K2	74		74
	tV(AAC)L	74		74
	tV(AAC)M1	74		74
	tV(AAC)M2	74		74
	tV(AAC)M3	74		74
	tV(AAC)O	74		74
	tV(CAC)D	73		73
	tV(CAC)H	73		73
	tV(UAC)B	74		74
	tV(UAC)D	74		74
	tW(CCA)G1	72	34	106
	tW(CCA)G2	72	34	106
	tW(CCA)J	72	34	106
	tW(CCA)K	72	34	106
	tW(CCA)M	72	34	106
	tW(CCA)P	72	34	106
	Average tRNA length (including introns)			79.63
